# Junior scientists spotlight social bonds in seminars for diversity, equity, and inclusion in STEM

**DOI:** 10.1101/2021.12.05.471284

**Authors:** Evan A. Boyle, Gabriela Goldberg, Jonathan C. Schmok, Jillybeth Burgado, Fabiana Izidro Layng, Hannah A. Grunwald, Kylie M. Balotin, Michael S. Cuoco, Keng-Chi Chang, Gertrude Ecklu-Mensah, Aleena K. S. Arakaki, Noorsher Ahmed, Ximena Garcia Arceo, Pratibha Jagannatha, Jonathan Pekar, Mallika Iyer, DASL Alliance, Gene W. Yeo

## Abstract

Disparities for women and minorities in science, technology, engineering, and math (STEM) careers have continued even amidst mounting evidence for the superior performance of diverse workforces. In response, we launched the Diversity and Science Lecture series, a cross-institutional platform where junior life scientists present their research and comment on equity, diversity, and inclusion in STEM. We characterize speaker representation from 79 profiles and investigate topic noteworthiness via quantitative content analysis of talk transcripts. Nearly every speaker discussed interpersonal support, and three-fifths of speakers commented on race or ethnicity. Other topics, such as sexual and gender minority identity, were less frequently addressed but highly salient to the speakers who mentioned them. We found that significantly co-occurring topics reflected not only conceptual similarity, such as terms for racial identities, but also intersectional significance, such as identifying as a Latina/Hispanic woman or Asian immigrant, and interactions between priorities and identities, including the heightened value of friendship to the LGBTQ community, which we reproduce using transcripts from an independent seminar series. Our approach to scholar profiles and talk transcripts serves as an example for transmuting hundreds of hours of scholarly discourse into rich datasets that can power computational audits of speaker diversity and illuminate speakers’ personal and professional priorities.
