## Supplementary Data for "Junior scientists spotlight social bonds in seminars for diversity, equity, and inclusion in STEM"

### Sheet: Manifest
Sheet	Description
Alliance	List of DASL Alliance contributors
Keyword queries	Regular expressions used to count topic mentions
Topic mentions	Counts of expressions per speaker and topic
Nationality data	Nationality prediction performance data

### Sheet: Alliance
Name	Email
Andres Nevarez	ajnevare@ucsd.edu
Homa Ghalei	homa.ghalei@emory.edu
Tori Placentra	victoria.placentra@emory.edu
Grace Xiao	gxxiao@ucla.edu
Jason Shepherd	Jason.Shepherd@neuro.utah.edu
Terry Gaasterland	tgaasterland@ucsd.edu
Emma Farley	efarley@health.ucsd.edu
Stacey Brydges	sbrydges@ucsd.edu
Michelle Ragsac	mragsac@eng.ucsd.edu
Luca Caputo	lcaputo@sbpdiscovery.org
Stephen Sakuma	ssakuma@sbpdiscovery.org
Angela Nicholson-Shaw	a5nichol@ucsd.edu
Lydia Deboussi	ldaboussi@salk.edu
Jenny He	xih174@ucsd.edu
Shobha Vasudevan	Vasudevan.Shobha@mgh.harvard.edu
Catherine M. Gavile	u6017172@utah.edu
Asa Gustafsson	abgustafsson@ucsd.edu
Cosimo Commisso	ccommisso@sbpdiscovery.org
Mary Catanese	MCCATANESE@mgh.harvard.edu
Nuttida Rungratsameetaweemana	nrungrat@salk.edu
Christian Cazares	cazares@ucsd.edu
Kellie Williford	kellie.m.williford@vanderbilt.edu
Ethan Lippmann	ethan.s.lippmann@vanderbilt.edu
Cindy Barba	cindy.barba@path.utah.edu

### Sheet: Keyword queries
Keyword	Regular expression search
Diversity	kwic(data_speaker, valuetype = "regex", pattern = c("divers"))
Race/ethnicity	kwic(data_speaker, valuetype = "regex", pattern = c("^race|^racial|^ethnic|^color$"))
Black	kwic(data_speaker, valuetype = "regex", pattern = c("black|africa|caribbean"))
Latino/Hispanic	kwic(data_speaker, valuetype = "regex", pattern = c("^latin|hispanic|spanish|portuguese|^chican"))
White	kwic(data_speaker, valuetype = "regex", pattern = c("white|caucasian"))
Asian	kwic(data_speaker, valuetype = "regex", pattern = c("^asia"))
Women	kwic(data_speaker, valuetype = "regex", pattern = c("woman|women"))
Men	kwic(data_speaker, valuetype = "fixed", pattern = c("man","men","men's"))
Family	kwic(data_speaker, valuetype = "regex", pattern = c("mothers?$|father|^sons?$|family|families"))
Sexual & gender minorities	kwic(data_speaker, valuetype = "regex", pattern = c("LGBT|^gay|lesbian|queer|transgender"))
Immigrant	kwic(data_speaker, valuetype = "regex", pattern = c("migra|foreigner|international"))
Rural & agricultural	kwic(data_speaker, valuetype = "regex", pattern = c("rural|agricultur"))
Class	kwic(data_speaker, valuetype = "regex", pattern = c("poor|poverty|econom|income"))
Education	kwic(data_speaker, valuetype = "regex", pattern = c("education|school|teacher"))
Mental	kwic(data_speaker, valuetype = "regex", pattern = c("^mental"))
Disability	kwic(data_speaker, valuetype = "regex", pattern = c("^disab|wheelchair"))
First	kwic(data_speaker, valuetype = "regex", pattern = c("^generation$|first-generation"))
Mentoring	kwic(data_speaker, valuetype = "regex", pattern = c("mentor"))
Friends	kwic(data_speaker, valuetype = "regex", pattern = c("^mate(s)*$|classmate|peer|^friend|colleague"))
Finances	kwic(data_speaker, valuetype = "regex", pattern = c("pay$|paycheck|money|afford$|financ"))
Failure	kwic(data_speaker, valuetype = "regex", pattern = c("struggl|challeng|overwhelm|fail$|failed|failing"))
Success	kwic(data_speaker, valuetype = "regex", pattern = c("^win(s)?(ning)?$|achiev|success|overcome"))
Collaboration	kwic(data_speaker, valuetype = "regex", pattern = c("^collabor"))

### Sheet: Topic mentions
Speaker	Position	Gender	Topic	Keyword_mentions
1	Graduate student	Woman	Latino/Hispanic	19
1	Graduate student	Woman	Education	8
1	Graduate student	Woman	White	7
1	Graduate student	Woman	Race/ethnicity	4
1	Graduate student	Woman	Family	3
1	Graduate student	Woman	Failure	2
1	Graduate student	Woman	Black	1
1	Graduate student	Woman	Class	1
1	Graduate student	Woman	First generation	1
1	Graduate student	Woman	Friends	1
2	Postdoctoral scholar	Woman	Disability	4
2	Postdoctoral scholar	Woman	Success	4
2	Postdoctoral scholar	Woman	Friends	3
2	Postdoctoral scholar	Woman	Failure	2
2	Postdoctoral scholar	Woman	Collaboration	1
2	Postdoctoral scholar	Woman	Education	1
3	Graduate student	Woman	Education	12
3	Graduate student	Woman	Diversity	4
3	Graduate student	Woman	Black	1
3	Graduate student	Woman	Collaboration	1
3	Graduate student	Woman	Family	1
3	Graduate student	Woman	Mentoring	1
3	Graduate student	Woman	Race/ethnicity	1
4	Research scientist	Woman	White	8
4	Research scientist	Woman	Family	6
4	Research scientist	Woman	Race/ethnicity	4
4	Research scientist	Woman	Collaboration	3
4	Research scientist	Woman	Education	3
4	Research scientist	Woman	Finances	3
4	Research scientist	Woman	Mentoring	3
4	Research scientist	Woman	Women	2
4	Research scientist	Woman	Diversity	1
4	Research scientist	Woman	Friends	1
4	Research scientist	Woman	Immigrant	1
5	Postdoctoral scholar	Woman	First generation	2
5	Postdoctoral scholar	Woman	Friends	2
5	Postdoctoral scholar	Woman	Women	2
5	Postdoctoral scholar	Woman	Collaboration	1
5	Postdoctoral scholar	Woman	Diversity	1
5	Postdoctoral scholar	Woman	Failure	1
5	Postdoctoral scholar	Woman	Family	1
5	Postdoctoral scholar	Woman	Mentoring	1
5	Postdoctoral scholar	Woman	Race/ethnicity	1
6	Graduate student	Man	Mentoring	6
6	Graduate student	Man	Education	5
6	Graduate student	Man	Family	5
6	Graduate student	Man	Failure	3
6	Graduate student	Man	Immigrant	3
6	Graduate student	Man	White	3
6	Graduate student	Man	Success	1
7	Graduate student	Man	Education	16
7	Graduate student	Man	Immigrant	13
7	Graduate student	Man	Mentoring	6
7	Graduate student	Man	Diversity	5
7	Graduate student	Man	Latino/Hispanic	5
7	Graduate student	Man	Class	4
7	Graduate student	Man	Family	4
7	Graduate student	Man	Finances	4
7	Graduate student	Man	Friends	4
7	Graduate student	Man	Race/ethnicity	4
7	Graduate student	Man	Black	2
7	Graduate student	Man	Failure	2
7	Graduate student	Man	First generation	2
7	Graduate student	Man	White	2
7	Graduate student	Man	Asian	1
7	Graduate student	Man	Disability	1
7	Graduate student	Man	Men	1
7	Graduate student	Man	Mental health	1
7	Graduate student	Man	Rural & agricultural	1
7	Graduate student	Man	Women	1
8	Graduate student	Woman	Black	23
8	Graduate student	Woman	Education	7
8	Graduate student	Woman	Family	6
8	Graduate student	Woman	Diversity	4
8	Graduate student	Woman	First generation	3
8	Graduate student	Woman	Latino/Hispanic	3
8	Graduate student	Woman	Race/ethnicity	3
8	Graduate student	Woman	Mentoring	2
8	Graduate student	Woman	Class	1
8	Graduate student	Woman	Finances	1
8	Graduate student	Woman	Immigrant	1
9	Graduate student	Woman	Diversity	20
9	Graduate student	Woman	Sexual & gender minorities	20
9	Graduate student	Woman	Education	8
9	Graduate student	Woman	Women	7
9	Graduate student	Woman	First generation	2
9	Graduate student	Woman	Friends	2
9	Graduate student	Woman	Men	2
9	Graduate student	Woman	Collaboration	1
9	Graduate student	Woman	Failure	1
10	Postdoctoral scholar	Woman	Mental health	11
10	Postdoctoral scholar	Woman	Education	7
10	Postdoctoral scholar	Woman	Mentoring	4
10	Postdoctoral scholar	Woman	Class	3
10	Postdoctoral scholar	Woman	Finances	3
10	Postdoctoral scholar	Woman	Friends	2
10	Postdoctoral scholar	Woman	Immigrant	2
10	Postdoctoral scholar	Woman	Collaboration	1
10	Postdoctoral scholar	Woman	Diversity	1
10	Postdoctoral scholar	Woman	Failure	1
10	Postdoctoral scholar	Woman	Family	1
10	Postdoctoral scholar	Woman	First generation	1
10	Postdoctoral scholar	Woman	Men	1
10	Postdoctoral scholar	Woman	Sexual & gender minorities	1
10	Postdoctoral scholar	Woman	Women	1
11	Postdoctoral scholar	Woman	Family	9
11	Postdoctoral scholar	Woman	Education	6
11	Postdoctoral scholar	Woman	Women	6
11	Postdoctoral scholar	Woman	Black	3
11	Postdoctoral scholar	Woman	Diversity	2
11	Postdoctoral scholar	Woman	Race/ethnicity	2
11	Postdoctoral scholar	Woman	Class	1
11	Postdoctoral scholar	Woman	Collaboration	1
11	Postdoctoral scholar	Woman	Friends	1
11	Postdoctoral scholar	Woman	Immigrant	1
11	Postdoctoral scholar	Woman	Latino/Hispanic	1
11	Postdoctoral scholar	Woman	Mentoring	1
12	Graduate student	Woman	Education	31
12	Graduate student	Woman	Mentoring	9
12	Graduate student	Woman	Family	6
12	Graduate student	Woman	Friends	4
12	Graduate student	Woman	Finances	2
12	Graduate student	Woman	Immigrant	2
12	Graduate student	Woman	Women	2
12	Graduate student	Woman	Asian	1
12	Graduate student	Woman	Collaboration	1
12	Graduate student	Woman	Diversity	1
12	Graduate student	Woman	Latino/Hispanic	1
13	Graduate student	Man	Education	10
13	Graduate student	Man	Mentoring	9
13	Graduate student	Man	White	6
13	Graduate student	Man	Black	5
13	Graduate student	Man	Diversity	5
13	Graduate student	Man	Success	3
13	Graduate student	Man	Collaboration	2
13	Graduate student	Man	First generation	2
13	Graduate student	Man	Race/ethnicity	2
13	Graduate student	Man	Class	1
13	Graduate student	Man	Finances	1
14	Graduate student	Woman	Sexual & gender minorities	6
14	Graduate student	Woman	Education	4
14	Graduate student	Woman	Friends	4
14	Graduate student	Woman	Family	3
14	Graduate student	Woman	Class	2
14	Graduate student	Woman	Success	2
14	Graduate student	Woman	Mentoring	1
15	Postdoctoral scholar	Man	Family	18
15	Postdoctoral scholar	Man	Education	15
15	Postdoctoral scholar	Man	Failure	7
15	Postdoctoral scholar	Man	Class	5
15	Postdoctoral scholar	Man	Rural & agricultural	3
15	Postdoctoral scholar	Man	Friends	2
15	Postdoctoral scholar	Man	Mentoring	2
15	Postdoctoral scholar	Man	Black	1
15	Postdoctoral scholar	Man	First generation	1
15	Postdoctoral scholar	Man	Immigrant	1
15	Postdoctoral scholar	Man	Latino/Hispanic	1
15	Postdoctoral scholar	Man	White	1
15	Postdoctoral scholar	Man	Women	1
16	Graduate student	Woman	Latino/Hispanic	4
16	Graduate student	Woman	Mentoring	4
16	Graduate student	Woman	Diversity	2
16	Graduate student	Woman	Family	1
16	Graduate student	Woman	First generation	1
16	Graduate student	Woman	Immigrant	1
16	Graduate student	Woman	Men	1
16	Graduate student	Woman	Success	1
17	Graduate student	Woman	Education	12
17	Graduate student	Woman	Mentoring	12
17	Graduate student	Woman	Women	3
17	Graduate student	Woman	Finances	2
17	Graduate student	Woman	Diversity	1
17	Graduate student	Woman	Failure	1
17	Graduate student	Woman	Friends	1
17	Graduate student	Woman	Race/ethnicity	1
17	Graduate student	Woman	Success	1
18	Graduate student	Woman	White	9
18	Graduate student	Woman	Education	4
18	Graduate student	Woman	First generation	4
18	Graduate student	Woman	Mental health	4
18	Graduate student	Woman	Black	3
18	Graduate student	Woman	Men	3
18	Graduate student	Woman	Disability	2
18	Graduate student	Woman	Family	2
18	Graduate student	Woman	Friends	2
18	Graduate student	Woman	Women	2
18	Graduate student	Woman	Diversity	1
18	Graduate student	Woman	Finances	1
18	Graduate student	Woman	Sexual & gender minorities	1
18	Graduate student	Woman	Success	1
19	Postdoctoral scholar	Woman	Failure	4
19	Postdoctoral scholar	Woman	Black	2
19	Postdoctoral scholar	Woman	Education	2
19	Postdoctoral scholar	Woman	Success	2
19	Postdoctoral scholar	Woman	Class	1
19	Postdoctoral scholar	Woman	Collaboration	1
19	Postdoctoral scholar	Woman	Mentoring	1
19	Postdoctoral scholar	Woman	Race/ethnicity	1
20	Graduate student	Woman	Asian	19
20	Graduate student	Woman	Education	11
20	Graduate student	Woman	Immigrant	7
20	Graduate student	Woman	Diversity	4
20	Graduate student	Woman	Race/ethnicity	4
20	Graduate student	Woman	Black	3
20	Graduate student	Woman	Class	3
20	Graduate student	Woman	Family	2
20	Graduate student	Woman	Success	2
20	Graduate student	Woman	Collaboration	1
20	Graduate student	Woman	Mental health	1
20	Graduate student	Woman	Mentoring	1
21	Postdoctoral scholar	Man	Collaboration	7
21	Postdoctoral scholar	Man	Friends	3
21	Postdoctoral scholar	Man	Education	2
21	Postdoctoral scholar	Man	Race/ethnicity	1
21	Postdoctoral scholar	Man	Success	1
22	Graduate student	Man	Friends	6
22	Graduate student	Man	Mental health	6
22	Graduate student	Man	Mentoring	5
22	Graduate student	Man	Class	3
22	Graduate student	Man	Family	3
22	Graduate student	Man	Collaboration	2
22	Graduate student	Man	Education	2
22	Graduate student	Man	Immigrant	2
22	Graduate student	Man	Race/ethnicity	2
22	Graduate student	Man	Sexual & gender minorities	2
22	Graduate student	Man	Finances	1
22	Graduate student	Man	Success	1
23	Graduate student	Man	Asian	5
23	Graduate student	Man	Black	2
23	Graduate student	Man	Immigrant	2
23	Graduate student	Man	Diversity	1
23	Graduate student	Man	Education	1
23	Graduate student	Man	Race/ethnicity	1
24	Graduate student	Woman	Diversity	12
24	Graduate student	Woman	Education	8
24	Graduate student	Woman	Latino/Hispanic	5
24	Graduate student	Woman	Immigrant	3
24	Graduate student	Woman	Race/ethnicity	3
24	Graduate student	Woman	Black	2
24	Graduate student	Woman	Class	2
24	Graduate student	Woman	Failure	2
24	Graduate student	Woman	Family	2
24	Graduate student	Woman	White	2
24	Graduate student	Woman	Mentoring	1
25	Graduate student	Woman	Collaboration	3
25	Graduate student	Woman	Education	3
25	Graduate student	Woman	Race/ethnicity	2
25	Graduate student	Woman	Class	1
25	Graduate student	Woman	Mentoring	1
25	Graduate student	Woman	Success	1
26	Graduate student	Woman	Education	10
26	Graduate student	Woman	Failure	7
26	Graduate student	Woman	White	6
26	Graduate student	Woman	Black	4
26	Graduate student	Woman	Diversity	4
26	Graduate student	Woman	Mentoring	4
26	Graduate student	Woman	Family	3
26	Graduate student	Woman	Finances	3
26	Graduate student	Woman	Race/ethnicity	3
26	Graduate student	Woman	Collaboration	2
26	Graduate student	Woman	Friends	2
26	Graduate student	Woman	Men	1
26	Graduate student	Woman	Success	1
26	Graduate student	Woman	Women	1
27	Postdoctoral scholar	Man	Diversity	4
27	Postdoctoral scholar	Man	First generation	3
27	Postdoctoral scholar	Man	Mentoring	3
27	Postdoctoral scholar	Man	Family	2
27	Postdoctoral scholar	Man	Black	1
27	Postdoctoral scholar	Man	Class	1
27	Postdoctoral scholar	Man	Collaboration	1
27	Postdoctoral scholar	Man	Education	1
27	Postdoctoral scholar	Man	Race/ethnicity	1
28	Graduate student	Man	Race/ethnicity	2
28	Graduate student	Man	Education	1
28	Graduate student	Man	Mentoring	1
28	Graduate student	Man	White	1
29	Graduate student	Woman	Women	20
29	Graduate student	Woman	Black	11
29	Graduate student	Woman	Race/ethnicity	11
29	Graduate student	Woman	White	5
29	Graduate student	Woman	Latino/Hispanic	3
29	Graduate student	Woman	Mentoring	3
29	Graduate student	Woman	Collaboration	2
29	Graduate student	Woman	Diversity	2
29	Graduate student	Woman	Friends	2
29	Graduate student	Woman	Class	1
29	Graduate student	Woman	Family	1
30	Postdoctoral scholar	Woman	Collaboration	3
30	Postdoctoral scholar	Woman	Black	2
30	Postdoctoral scholar	Woman	Immigrant	2
30	Postdoctoral scholar	Woman	White	2
30	Postdoctoral scholar	Woman	Diversity	1
30	Postdoctoral scholar	Woman	Education	1
30	Postdoctoral scholar	Woman	Mentoring	1
30	Postdoctoral scholar	Woman	Race/ethnicity	1
30	Postdoctoral scholar	Woman	Success	1
31	Postdoctoral scholar	Woman	Finances	3
31	Postdoctoral scholar	Woman	Mentoring	3
31	Postdoctoral scholar	Woman	Class	2
31	Postdoctoral scholar	Woman	Education	2
31	Postdoctoral scholar	Woman	Family	2
31	Postdoctoral scholar	Woman	First generation	2
31	Postdoctoral scholar	Woman	Latino/Hispanic	2
31	Postdoctoral scholar	Woman	Friends	1
31	Postdoctoral scholar	Woman	Success	1
31	Postdoctoral scholar	Woman	Women	1
32	Postdoctoral scholar	Man	Sexual & gender minorities	22
32	Postdoctoral scholar	Man	Diversity	3
32	Postdoctoral scholar	Man	Education	3
32	Postdoctoral scholar	Man	Collaboration	2
32	Postdoctoral scholar	Man	Men	2
32	Postdoctoral scholar	Man	Black	1
32	Postdoctoral scholar	Man	Disability	1
32	Postdoctoral scholar	Man	Failure	1
32	Postdoctoral scholar	Man	Family	1
32	Postdoctoral scholar	Man	Friends	1
32	Postdoctoral scholar	Man	Immigrant	1
32	Postdoctoral scholar	Man	Mentoring	1
33	Postdoctoral scholar	Woman	Education	22
33	Postdoctoral scholar	Woman	Family	4
33	Postdoctoral scholar	Woman	Immigrant	4
33	Postdoctoral scholar	Woman	Class	3
33	Postdoctoral scholar	Woman	Black	2
33	Postdoctoral scholar	Woman	Diversity	1
33	Postdoctoral scholar	Woman	First generation	1
33	Postdoctoral scholar	Woman	Friends	1
33	Postdoctoral scholar	Woman	Success	1
33	Postdoctoral scholar	Woman	White	1
34	Graduate student	Woman	Family	4
34	Graduate student	Woman	Collaboration	1
34	Graduate student	Woman	Diversity	1
34	Graduate student	Woman	Education	1
34	Graduate student	Woman	Failure	1
34	Graduate student	Woman	First generation	1
35	Postdoctoral scholar	Woman	Friends	4
35	Postdoctoral scholar	Woman	Mentoring	3
35	Postdoctoral scholar	Woman	Class	2
35	Postdoctoral scholar	Woman	Failure	2
35	Postdoctoral scholar	Woman	Success	2
35	Postdoctoral scholar	Woman	Collaboration	1
35	Postdoctoral scholar	Woman	Disability	1
35	Postdoctoral scholar	Woman	Race/ethnicity	1
35	Postdoctoral scholar	Woman	Women	1
36	Graduate student	Woman	Black	55
36	Graduate student	Woman	Latino/Hispanic	54
36	Graduate student	Woman	Race/ethnicity	41
36	Graduate student	Woman	White	23
36	Graduate student	Woman	Diversity	9
36	Graduate student	Woman	Family	9
36	Graduate student	Woman	Education	7
36	Graduate student	Woman	Class	6
36	Graduate student	Woman	Finances	5
36	Graduate student	Woman	Immigrant	5
36	Graduate student	Woman	Men	5
36	Graduate student	Woman	Mentoring	4
36	Graduate student	Woman	Women	4
36	Graduate student	Woman	Asian	2
36	Graduate student	Woman	Success	2
36	Graduate student	Woman	First generation	1
37	Postdoctoral scholar	Man	Education	13
37	Postdoctoral scholar	Man	Diversity	5
37	Postdoctoral scholar	Man	Latino/Hispanic	5
37	Postdoctoral scholar	Man	Mentoring	4
37	Postdoctoral scholar	Man	First generation	2
37	Postdoctoral scholar	Man	Women	2
37	Postdoctoral scholar	Man	Collaboration	1
37	Postdoctoral scholar	Man	Family	1
37	Postdoctoral scholar	Man	Finances	1
37	Postdoctoral scholar	Man	Men	1
37	Postdoctoral scholar	Man	Race/ethnicity	1
37	Postdoctoral scholar	Man	White	1
38	Graduate student	Woman	Collaboration	2
38	Graduate student	Woman	Immigrant	1
38	Graduate student	Woman	Mental health	1
39	Graduate student	Man	Education	5
39	Graduate student	Man	Friends	3
39	Graduate student	Man	Family	2
39	Graduate student	Man	Mentoring	2
39	Graduate student	Man	Failure	1
39	Graduate student	Man	Latino/Hispanic	1
39	Graduate student	Man	Rural & agricultural	1
40	Postdoctoral scholar	Woman	Education	10
40	Postdoctoral scholar	Woman	Family	5
40	Postdoctoral scholar	Woman	Collaboration	2
40	Postdoctoral scholar	Woman	Mentoring	2
40	Postdoctoral scholar	Woman	Diversity	1
40	Postdoctoral scholar	Woman	Immigrant	1
40	Postdoctoral scholar	Woman	Latino/Hispanic	1
40	Postdoctoral scholar	Woman	Success	1
40	Postdoctoral scholar	Woman	Women	1
41	Graduate student	Woman	Diversity	24
41	Graduate student	Woman	Education	18
41	Graduate student	Woman	Mentoring	10
41	Graduate student	Woman	Race/ethnicity	6
41	Graduate student	Woman	Success	3
41	Graduate student	Woman	Family	2
41	Graduate student	Woman	Collaboration	1
41	Graduate student	Woman	Friends	1
41	Graduate student	Woman	White	1
41	Graduate student	Woman	Women	1
42	Postdoctoral scholar	Woman	Education	9
42	Postdoctoral scholar	Woman	Mentoring	9
42	Postdoctoral scholar	Woman	Success	3
42	Postdoctoral scholar	Woman	Collaboration	1
42	Postdoctoral scholar	Woman	Diversity	1
42	Postdoctoral scholar	Woman	Friends	1
42	Postdoctoral scholar	Woman	White	1
43	Postdoctoral scholar	Woman	Diversity	13
43	Postdoctoral scholar	Woman	Family	11
43	Postdoctoral scholar	Woman	Latino/Hispanic	9
43	Postdoctoral scholar	Woman	Education	6
43	Postdoctoral scholar	Woman	Mentoring	6
43	Postdoctoral scholar	Woman	Immigrant	4
43	Postdoctoral scholar	Woman	Race/ethnicity	4
43	Postdoctoral scholar	Woman	Success	4
43	Postdoctoral scholar	Woman	Women	4
43	Postdoctoral scholar	Woman	First generation	3
43	Postdoctoral scholar	Woman	Collaboration	2
43	Postdoctoral scholar	Woman	Class	1
43	Postdoctoral scholar	Woman	Failure	1
43	Postdoctoral scholar	Woman	Friends	1
44	Postdoctoral scholar	Man	Education	4
44	Postdoctoral scholar	Man	Latino/Hispanic	4
44	Postdoctoral scholar	Man	Mentoring	3
44	Postdoctoral scholar	Man	Sexual & gender minorities	3
44	Postdoctoral scholar	Man	Class	2
44	Postdoctoral scholar	Man	Family	2
44	Postdoctoral scholar	Man	Success	2
44	Postdoctoral scholar	Man	First generation	1
44	Postdoctoral scholar	Man	Friends	1
44	Postdoctoral scholar	Man	Immigrant	1
45	Graduate student	Man	Education	34
45	Graduate student	Man	Rural & agricultural	16
45	Graduate student	Man	Family	7
45	Graduate student	Man	Diversity	3
45	Graduate student	Man	Class	2
45	Graduate student	Man	Failure	2
45	Graduate student	Man	First generation	2
45	Graduate student	Man	Black	1
45	Graduate student	Man	White	1
46	Postdoctoral scholar	Woman	Mental health	2
46	Postdoctoral scholar	Woman	Mentoring	2
46	Postdoctoral scholar	Woman	Collaboration	1
46	Postdoctoral scholar	Woman	Immigrant	1
47	Graduate student	Woman	Success	4
47	Graduate student	Woman	Class	1
47	Graduate student	Woman	Collaboration	1
48	Postdoctoral scholar	Man	First generation	15
48	Postdoctoral scholar	Man	Education	7
48	Postdoctoral scholar	Man	Class	4
48	Postdoctoral scholar	Man	Finances	4
48	Postdoctoral scholar	Man	Failure	3
48	Postdoctoral scholar	Man	Success	2
48	Postdoctoral scholar	Man	Family	1
48	Postdoctoral scholar	Man	Immigrant	1
48	Postdoctoral scholar	Man	Race/ethnicity	1
48	Postdoctoral scholar	Man	White	1
49	Graduate student	Woman	Education	23
49	Graduate student	Woman	Class	9
49	Graduate student	Woman	Failure	4
49	Graduate student	Woman	Friends	3
49	Graduate student	Woman	Race/ethnicity	3
49	Graduate student	Woman	Success	3
49	Graduate student	Woman	Latino/Hispanic	2
49	Graduate student	Woman	White	2
49	Graduate student	Woman	Asian	1
49	Graduate student	Woman	Black	1
49	Graduate student	Woman	Diversity	1
49	Graduate student	Woman	Family	1
49	Graduate student	Woman	Mentoring	1
50	Graduate student	Woman	Education	10
50	Graduate student	Woman	Diversity	9
50	Graduate student	Woman	Collaboration	4
50	Graduate student	Woman	First generation	4
50	Graduate student	Woman	Failure	3
50	Graduate student	Woman	Success	3
50	Graduate student	Woman	Class	2
50	Graduate student	Woman	Family	2
50	Graduate student	Woman	Race/ethnicity	2
50	Graduate student	Woman	Black	1
50	Graduate student	Woman	Friends	1
50	Graduate student	Woman	Latino/Hispanic	1
50	Graduate student	Woman	Women	1
51	Graduate student	Man	Diversity	7
51	Graduate student	Man	Finances	7
51	Graduate student	Man	Education	4
51	Graduate student	Man	Family	4
51	Graduate student	Man	Failure	3
51	Graduate student	Man	Race/ethnicity	2
51	Graduate student	Man	Success	2
51	Graduate student	Man	Asian	1
51	Graduate student	Man	Class	1
51	Graduate student	Man	Friends	1
51	Graduate student	Man	Rural & agricultural	1
51	Graduate student	Man	White	1
52	Graduate student	Woman	Family	3
52	Graduate student	Woman	Friends	3
52	Graduate student	Woman	Black	1
52	Graduate student	Woman	Class	1
52	Graduate student	Woman	Failure	1
52	Graduate student	Woman	Success	1
52	Graduate student	Woman	White	1
53	Graduate student	Woman	Family	12
53	Graduate student	Woman	Women	12
53	Graduate student	Woman	Men	5
53	Graduate student	Woman	Education	4
53	Graduate student	Woman	Failure	2
53	Graduate student	Woman	Finances	2
53	Graduate student	Woman	Black	1
53	Graduate student	Woman	First generation	1
53	Graduate student	Woman	Friends	1
53	Graduate student	Woman	Latino/Hispanic	1
53	Graduate student	Woman	Rural & agricultural	1
53	Graduate student	Woman	Success	1
54	Graduate student	Woman	Latino/Hispanic	4
54	Graduate student	Woman	Race/ethnicity	4
54	Graduate student	Woman	Women	4
54	Graduate student	Woman	Collaboration	3
54	Graduate student	Woman	Education	3
54	Graduate student	Woman	Immigrant	2
54	Graduate student	Woman	White	2
54	Graduate student	Woman	Family	1
54	Graduate student	Woman	First generation	1
54	Graduate student	Woman	Rural & agricultural	1

### Sheet: Nationality data
Nationality	Predicted nationality	n	method
East and Southeast Asia	South Asia	1	Wiki2019-LSTM
Europe	Unidentified	1	Wiki2019-LSTM
Latin America, Spain, Portugal & the Philippines	Anglophone	2	Wiki2019-LSTM
Latin America, Spain, Portugal & the Philippines	Europe	2	Wiki2019-LSTM
Latin America, Spain, Portugal & the Philippines	Latin America, Spain, Portugal & the Philippines	1	Wiki2019-LSTM
Latin America, Spain, Portugal & the Philippines	Unidentified	3	Wiki2019-LSTM
Middle East & North Africa	Middle East & North Africa	2	Wiki2019-LSTM
South Asia	South Asia	4	Wiki2019-LSTM
Sub-Saharan Africa	Anglophone	1	Wiki2019-LSTM
Sub-Saharan Africa	Sub-Saharan Africa	1	Wiki2019-LSTM
Sub-Saharan Africa	Unidentified	1	Wiki2019-LSTM
East and Southeast Asia	Unidentified	1	Forebears lookup
Europe	Europe	1	Forebears lookup
Latin America, Spain, Portugal & the Philippines	Europe	1	Forebears lookup
Latin America, Spain, Portugal & the Philippines	Latin America, Spain, Portugal & the Philippines	7	Forebears lookup
Middle East & North Africa	Middle East & North Africa	2	Forebears lookup
South Asia	South Asia	4	Forebears lookup
Sub-Saharan Africa	Sub-Saharan Africa	3	Forebears lookup
